# Platinum resistance induces diverse evolutionary trajectories in high grade serous ovarian cancer

**DOI:** 10.1101/2020.07.23.200378

**Authors:** J.I. Hoare, H. Hockings, J. Saxena, V.L. Silva, E. Maniati, H.B. Mirza, W. Huang, G.E. Wood, F. Nicolini, T.A. Graham, I.A. McNeish, M. Lockley

## Abstract

Resistance to therapy is an enduring challenge in cancer care. Here we interrogate this critical unmet need using high grade serous ovarian cancer (HGSC) as a disease model. We have generated a unique panel of platinum-resistant HGSC models and shown that they share multiple transcriptomic features with relapsed human HGSC. Moreover, they evolve diverse *in vivo* phenotypes reflecting the human disease. We previously characterised copy number signatures in HGSC that correlate with patient survival and now provide the first evidence that these signatures undergo recurrent alterations during platinum therapy. Furthermore, specific, resistance-associated signature change is associated with functionally relevant gene expression differences. For example, reduced signature 3 (BRCA1/2-related homologous recombination deficiency) is associated with increased expression of homologous recombination repair genes (Rad51C, Rad51D, BRCA1) and DNA recombination pathway enrichment. Our mechanistic examination therefore provides new and clinically relevant insights into the genomic evolution of platinum-resistant cancers.
