## Supplemental table 3 for "Platinum resistance induces diverse evolutionary trajectories in high grade serous ovarian cancer"

### Sheet: DE_Ov4Cis_vs_OvCar4Parent_wCNVs
Suppl. Table 3. Overlap of genes with nonsynonymous mutations and differential expression in Ov4Cis vs OVCar4 Parental, threshold has been applied for FDR < 0.05
Ensembl.geneid	Gene.name	Gene.description	Chromosome.scaffold.name	Gene.type	logFC	logCPM	LR	PValue	FDR	gene_id	file
ENSG00000166140	ZFYVE19	zinc finger, FYVE domain containing 19 [Source:HGNC Symbol;Acc:20758]	15	protein_coding	0.255941	4.52012	1.4889	0.222387	0.384597	NM_032850	file3
ENSG00000175387	SMAD2	SMAD family member 2 [Source:HGNC Symbol;Acc:6768]	18	protein_coding	0.0596795	6.84305	0.084595	0.771164	0.865924	NM_001003652	file3
ENSG00000096968	JAK2	Janus kinase 2 [Source:HGNC Symbol;Acc:6192]	9	protein_coding	0.859779	3.52415	15.7432	7.25493e-05	0.000385475	NM_004972	file2		file1 = OvarianSample1to6_calls_maxReads40000000_snv_somatic.txt.exonic_variant_function_not_synonymous_VAFLargerThan0.1_PresentInAllOV4CisSamples-Method2
ENSG00000104093	DMXL2	Dmx-like 2 [Source:HGNC Symbol;Acc:2938]	15	protein_coding	0.309231	5.19978	2.22178	0.136076	0.266691	NM_001174117	file3
ENSG00000197457	STMN3	stathmin-like 3 [Source:HGNC Symbol;Acc:15926]	20	protein_coding	-1.1199	3.2808	26.5663	2.54647e-07	1.9289e-06	NM_001276310	file2		file2 = OvarianSample1to6_calls_maxReads40000000_snv_somatic.txt.exonic_variant_function_not_synonymous_VAFLargerThan0.1_PresentInSample_OV4Cis
ENSG00000151923	TIAL1	TIA1 cytotoxic granule-associated RNA binding protein-like 1 [Source:HGNC Symbol;Acc:11804]	10	protein_coding	-0.00528704	7.41541	0.000665998	0.979411	0.988055	NM_003252	file3
ENSG00000115457	IGFBP2	insulin-like growth factor binding protein 2, 36kDa [Source:HGNC Symbol;Acc:5471]	2	protein_coding	-3.1863	7.05038	203.7	3.2543e-46	1.81324e-44	NM_000597	file2		file3 = OvarianSample1to6_calls_maxReads40000000_snv_somatic.txt.exonic_variant_function_not_synonymous_VAFLargerThan0.1_PresentInSampleOV4Cis_OV4Cis7-Method2
ENSG00000154310	TNIK	TRAF2 and NCK interacting kinase [Source:HGNC Symbol;Acc:30765]	3	protein_coding	7.14486	0.679275	298.474	7.08397e-67	7.39762e-65	NM_001161565	file2
ENSG00000126759	CFP	complement factor properdin [Source:HGNC Symbol;Acc:8864]	X	protein_coding	4.45143	1.18001	212.435	4.04321e-48	2.42359e-46	NM_002621	file2
ENSG00000102471	NDFIP2	Nedd4 family interacting protein 2 [Source:HGNC Symbol;Acc:18537]	13	protein_coding	-1.25004	5.16777	35.0237	3.25712e-09	3.03486e-08	NM_019080	file2
ENSG00000112029	FBXO5	F-box protein 5 [Source:HGNC Symbol;Acc:13584]	6	protein_coding	-0.195635	5.03669	0.891179	0.345158	0.522207	NM_001142522	file3
ENSG00000226650	KIF4B	kinesin family member 4B [Source:HGNC Symbol;Acc:6322]	5	protein_coding	-0.290011	5.49256	1.96802	0.160658	0.30296	NM_001099293	file3
ENSG00000216937	CCDC7	coiled-coil domain containing 7 [Source:HGNC Symbol;Acc:26533]	10	protein_coding	-0.319521	1.47596	1.78206	0.181896	0.332512	NM_024688	file3
ENSG00000074755	ZZEF1	zinc finger, ZZ-type with EF-hand domain 1 [Source:HGNC Symbol;Acc:29027]	17	protein_coding	0.0727345	5.58587	0.123996	0.72474	0.835334	NM_015113	file3
ENSG00000167182	SP2	Sp2 transcription factor [Source:HGNC Symbol;Acc:11207]	17	protein_coding	-0.128055	4.23939	0.37011	0.542944	0.70111	NM_003110	file3
ENSG00000160796	NBEAL2	neurobeachin-like 2 [Source:HGNC Symbol;Acc:31928]	3	protein_coding	-0.543721	5.38076	6.87225	0.00875445	0.0284515	NM_015175	file2
ENSG00000204217	BMPR2	bone morphogenetic protein receptor, type II (serine/threonine kinase) [Source:HGNC Symbol;Acc:1078]	2	protein_coding	-0.0685693	6.6686	0.111613	0.738316	0.843999	NM_001204	file3
ENSG00000161013	MGAT4B	mannosyl (alpha-1,3-)-glycoprotein beta-1,4-N-acetylglucosaminyltransferase, isozyme B [Source:HGNC Symbol;Acc:7048]	5	protein_coding	-0.860759	8.15987	17.4414	2.96303e-05	0.00016959	NM_014275	file2
ENSG00000182504	CEP97	centrosomal protein 97kDa [Source:HGNC Symbol;Acc:26244]	3	protein_coding	-0.525462	4.43357	6.24815	0.0124323	0.0383336	NM_024548	file2
ENSG00000044459	CNTLN	centlein, centrosomal protein [Source:HGNC Symbol;Acc:23432]	9	protein_coding	0.023242	3.89565	0.0119896	0.912808	0.95303	NM_017738	file3
ENSG00000116191	RALGPS2	Ral GEF with PH domain and SH3 binding motif 2 [Source:HGNC Symbol;Acc:30279]	1	protein_coding	-1.12878	6.5983	29.4143	5.84434e-08	4.78026e-07	NM_001286247	file2
ENSG00000075711	DLG1	discs, large homolog 1 (Drosophila) [Source:HGNC Symbol;Acc:2900]	3	protein_coding	-0.925598	6.52414	19.9127	8.10612e-06	5.03909e-05	NM_001204387	file2
ENSG00000196700	ZNF512B	zinc finger protein 512B [Source:HGNC Symbol;Acc:29212]	20	protein_coding	0.445518	7.6236	4.72006	0.0298126	0.0799821	NM_020713	file3
ENSG00000198286	CARD11	caspase recruitment domain family, member 11 [Source:HGNC Symbol;Acc:16393]	7	protein_coding	0.0258508	3.84808	0.0151234	0.902125	0.946354	NM_032415	file3
ENSG00000034152	MAP2K3	mitogen-activated protein kinase kinase 3 [Source:HGNC Symbol;Acc:6843]	17	protein_coding	-0.430997	5.57735	4.34204	0.0371824	0.0961196	NM_002756	file3
ENSG00000074047	GLI2	GLI family zinc finger 2 [Source:HGNC Symbol;Acc:4318]	2	protein_coding	0.0172423	2.20361	0.00559811	0.940357	0.968772	NM_005270	file3
ENSG00000168137	SETD5	SET domain containing 5 [Source:HGNC Symbol;Acc:25566]	3	protein_coding	-0.114548	7.21152	0.312295	0.576275	0.727309	NM_001292043	file3
ENSG00000135519	KCNH3	potassium voltage-gated channel, subfamily H (eag-related), member 3 [Source:HGNC Symbol;Acc:6252]	12	protein_coding	1.14421	4.44628	27.9997	1.21335e-07	9.53903e-07	NM_012284	file3
ENSG00000082641	NFE2L1	nuclear factor, erythroid 2-like 1 [Source:HGNC Symbol;Acc:7781]	17	protein_coding	0.374891	7.90048	3.34402	0.0674496	0.155568	NM_003204	file3
ENSG00000112294	ALDH5A1	aldehyde dehydrogenase 5 family, member A1 [Source:HGNC Symbol;Acc:408]	6	protein_coding	0.202102	5.23988	0.945949	0.330753	0.507843	NM_001080	file3
ENSG00000173020	ADRBK1	adrenergic, beta, receptor kinase 1 [Source:HGNC Symbol;Acc:289]	11	protein_coding	-0.254525	7.00786	1.5399	0.214633	0.37484	NM_001619	file3
ENSG00000183495	EP400	E1A binding protein p400 [Source:HGNC Symbol;Acc:11958]	12	protein_coding	-0.363323	6.76476	3.1252	0.0770902	0.172829	NM_015409	file3
ENSG00000067066	SP100	SP100 nuclear antigen [Source:HGNC Symbol;Acc:11206]	2	protein_coding	-0.0365474	3.90562	0.0297372	0.863088	0.923073	NM_001080391	file3
ENSG00000089154	GCN1L1	GCN1 general control of amino-acid synthesis 1-like 1 (yeast) [Source:HGNC Symbol;Acc:4199]	12	protein_coding	-0.156317	8.02776	0.583628	0.444894	0.617437	NM_006836	file3
ENSG00000007202	KIAA0100	KIAA0100 [Source:HGNC Symbol;Acc:28960]	17	protein_coding	-0.430517	7.37872	4.40351	0.0358651	0.0933099	NM_014680	file2
ENSG00000164897	TMUB1	transmembrane and ubiquitin-like domain containing 1 [Source:HGNC Symbol;Acc:21709]	7	protein_coding	-0.22432	6.74739	1.19381	0.274561	0.446942	NM_031434	file3
ENSG00000119969	HELLS	helicase, lymphoid-specific [Source:HGNC Symbol;Acc:4861]	10	protein_coding	0.149646	6.14341	0.528477	0.467248	0.637592	NM_001289074	file2
ENSG00000164180	TMEM161B	transmembrane protein 161B [Source:HGNC Symbol;Acc:28483]	5	protein_coding	0.140109	4.33102	0.445188	0.504629	0.668655	NM_153354	file3
ENSG00000003393	ALS2	amyotrophic lateral sclerosis 2 (juvenile) [Source:HGNC Symbol;Acc:443]	2	protein_coding	-0.352691	6.23556	2.92174	0.0873937	0.189883	NM_020919	file3
ENSG00000162599	NFIA	nuclear factor I/A [Source:HGNC Symbol;Acc:7784]	1	protein_coding	-0.0324109	4.0301	0.0238857	0.877176	0.931481	NM_001145511	file2
ENSG00000151849	CENPJ	centromere protein J [Source:HGNC Symbol;Acc:17272]	13	protein_coding	-1.13592	4.75593	28.6565	8.64234e-08	6.91887e-07	NM_018451	file3
ENSG00000136250	AOAH	acyloxyacyl hydrolase (neutrophil) [Source:HGNC Symbol;Acc:548]	7	protein_coding	3.97708	1.48417	195.153	2.3861e-44	1.24981e-42	NM_001637	file3
ENSG00000100055	CYTH4	cytohesin 4 [Source:HGNC Symbol;Acc:9505]	22	protein_coding	-0.608796	-0.216384	3.75303	0.0527119	0.127547	NM_013385	file3
ENSG00000113048	MRPS27	mitochondrial ribosomal protein S27 [Source:HGNC Symbol;Acc:14512]	5	protein_coding	0.0697351	5.8621	0.114362	0.735231	0.841916	NM_015084	file3
ENSG00000137075	RNF38	ring finger protein 38 [Source:HGNC Symbol;Acc:18052]	9	protein_coding	0.0232265	4.98152	0.0124378	0.9112	0.95243	NM_022781	file2
ENSG00000185800	DMWD	dystrophia myotonica, WD repeat containing [Source:HGNC Symbol;Acc:2936]	19	protein_coding	-0.194223	5.82168	0.888263	0.345948	0.523049	NM_004943	file2
ENSG00000091129	NRCAM	neuronal cell adhesion molecule [Source:HGNC Symbol;Acc:7994]	7	protein_coding	0.60806	8.72338	8.78801	0.00303217	0.011208	NM_005010	file3
ENSG00000198585	NUDT16	nudix (nucleoside diphosphate linked moiety X)-type motif 16 [Source:HGNC Symbol;Acc:26442]	3	protein_coding	0.743931	6.42726	12.9955	0.000312246	0.00146788	NM_152395	file3
ENSG00000177103	DSCAML1	Down syndrome cell adhesion molecule like 1 [Source:HGNC Symbol;Acc:14656]	11	protein_coding	0.330554	1.40391	1.3638	0.24288	0.409961	NM_020693	file3
ENSG00000164946	FREM1	FRAS1 related extracellular matrix 1 [Source:HGNC Symbol;Acc:23399]	9	protein_coding	-2.2302	0.242026	61.5751	4.26173e-15	6.22903e-14	NM_144966	file3
ENSG00000122386	ZNF205	zinc finger protein 205 [Source:HGNC Symbol;Acc:12996]	16	protein_coding	-0.0126037	3.96912	0.00353417	0.952595	0.974966	NM_001278158	file3
ENSG00000008294	SPAG9	sperm associated antigen 9 [Source:HGNC Symbol;Acc:14524]	17	protein_coding	0.523636	7.0806	6.46759	0.010986	0.0345018	NM_001130528	file3
ENSG00000071282	LMCD1	LIM and cysteine-rich domains 1 [Source:HGNC Symbol;Acc:6633]	3	protein_coding	-1.48595	3.98608	48.7723	2.87473e-12	3.44885e-11	NM_001278235	file3
ENSG00000142733	MAP3K6	mitogen-activated protein kinase kinase kinase 6 [Source:HGNC Symbol;Acc:6858]	1	protein_coding	-0.39003	5.65505	3.57007	0.05883	0.139405	NM_004672	file3
ENSG00000171444	MCC	mutated in colorectal cancers [Source:HGNC Symbol;Acc:6935]	5	protein_coding	2.73263	4.45397	147.948	4.86898e-34	1.73859e-32	NM_001085377	file3
ENSG00000116641	DOCK7	dedicator of cytokinesis 7 [Source:HGNC Symbol;Acc:19190]	1	protein_coding	-0.816125	6.26441	15.5108	8.2035e-05	0.000431867	NM_001271999	file3
ENSG00000143631	FLG	filaggrin [Source:HGNC Symbol;Acc:3748]	1	protein_coding	7.33547	-0.690138	173.704	1.14853e-39	5.09897e-38	NM_002016	file3
ENSG00000165533	TTC8	tetratricopeptide repeat domain 8 [Source:HGNC Symbol;Acc:20087]	14	protein_coding	0.459415	4.41294	4.75719	0.0291762	0.0786686	NM_198310	file3
ENSG00000101337	TM9SF4	transmembrane 9 superfamily protein member 4 [Source:HGNC Symbol;Acc:30797]	20	protein_coding	-0.407536	7.5208	3.94599	0.0469831	0.116122	NM_014742	file3
ENSG00000146066	HIGD2A	HIG1 hypoxia inducible domain family, member 2A [Source:HGNC Symbol;Acc:28311]	5	protein_coding	-0.0582903	6.92	0.0807948	0.776223	0.86937	NM_138820	file3
ENSG00000115267	IFIH1	interferon induced with helicase C domain 1 [Source:HGNC Symbol;Acc:18873]	2	protein_coding	0.209795	4.00929	0.841486	0.358972	0.536834	NM_022168	file3
ENSG00000163348	PYGO2	pygopus family PHD finger 2 [Source:HGNC Symbol;Acc:30257]	1	protein_coding	-0.028577	6.31148	0.0193112	0.889478	0.938559	NM_138300	file3
ENSG00000132313	MRPL35	mitochondrial ribosomal protein L35 [Source:HGNC Symbol;Acc:14489]	2	protein_coding	-0.00240746	5.69222	0.000136416	0.990681	0.994706	NM_016622	file3
ENSG00000083857	FAT1	FAT atypical cadherin 1 [Source:HGNC Symbol;Acc:3595]	4	protein_coding	-1.36889	5.75271	42.6091	6.68474e-11	7.19335e-10	NM_005245	file3
ENSG00000145901	TNIP1	TNFAIP3 interacting protein 1 [Source:HGNC Symbol;Acc:16903]	5	protein_coding	-0.216523	7.31581	1.11633	0.290709	0.465516	NM_006058	file3
ENSG00000137944	CCBL2	cysteine conjugate-beta lyase 2 [Source:HGNC Symbol;Acc:33238]	1	protein_coding	0.0047553	5.66275	0.000530226	0.981629	0.988955	NM_001008662	file3
ENSG00000039123	SKIV2L2	superkiller viralicidic activity 2-like 2 (S. cerevisiae) [Source:HGNC Symbol;Acc:18734]	5	protein_coding	-0.196661	6.55062	0.915978	0.338533	0.515452	NM_015360	file3
ENSG00000188687	SLC4A5	solute carrier family 4 (sodium bicarbonate cotransporter), member 5 [Source:HGNC Symbol;Acc:18168]	2	protein_coding	2.17257	-0.0320935	50.3195	1.30645e-12	1.61041e-11	NM_133478	file3
ENSG00000119242	CCDC92	coiled-coil domain containing 92 [Source:HGNC Symbol;Acc:29563]	12	protein_coding	-0.382673	4.34002	3.31288	0.068739	0.157928	NM_025140	file2
ENSG00000115266	APC2	adenomatosis polyposis coli 2 [Source:HGNC Symbol;Acc:24036]	19	protein_coding	-0.106527	-0.144817	0.105401	0.745443	0.848728	NM_005883	file2
ENSG00000119559	C19orf25	chromosome 19 open reading frame 25 [Source:HGNC Symbol;Acc:26711]	19	protein_coding	0.177457	4.42942	0.705252	0.401025	0.576653	NM_152482	file2
ENSG00000070778	PTPN21	protein tyrosine phosphatase, non-receptor type 21 [Source:HGNC Symbol;Acc:9651]	14	protein_coding	-0.524883	4.91535	6.37484	0.0115749	0.0360689	NM_007039	file3
ENSG00000148110	HIATL1	hippocampus abundant transcript-like 1 [Source:HGNC Symbol;Acc:23376]	9	protein_coding	-0.256089	6.23069	1.54431	0.213978	0.374068	NM_032558	file2
ENSG00000033122	LRRC7	leucine rich repeat containing 7 [Source:HGNC Symbol;Acc:18531]	1	protein_coding	-1.50554	2.92302	34.3432	4.62018e-09	4.2313e-08	NM_020794	file3
ENSG00000068024	HDAC4	histone deacetylase 4 [Source:HGNC Symbol;Acc:14063]	2	protein_coding	0.224941	4.66335	1.15432	0.282646	0.456094	NM_006037	file3
ENSG00000138336	TET1	tet methylcytosine dioxygenase 1 [Source:HGNC Symbol;Acc:29484]	10	protein_coding	0.161938	3.66113	0.572627	0.449217	0.621356	NM_030625	file3
ENSG00000171316	CHD7	chromodomain helicase DNA binding protein 7 [Source:HGNC Symbol;Acc:20626]	8	protein_coding	-0.837817	6.53853	16.423	5.06672e-05	0.000278017	NM_017780	file3
ENSG00000114790	ARHGEF26	Rho guanine nucleotide exchange factor (GEF) 26 [Source:HGNC Symbol;Acc:24490]	3	protein_coding	-0.349045	2.76681	2.33177	0.126757	0.25242	NM_015595	file3
ENSG00000167754	KLK5	kallikrein-related peptidase 5 [Source:HGNC Symbol;Acc:6366]	19	protein_coding	-6.5074	-0.453008	162.419	3.35107e-37	1.32164e-35	NM_001077491	file3
ENSG00000099795	NDUFB7	NADH dehydrogenase (ubiquinone) 1 beta subcomplex, 7, 18kDa [Source:HGNC Symbol;Acc:7702]	19	protein_coding	-0.483757	6.80541	5.53497	0.0186401	0.053995	NM_004146	file3
ENSG00000197021	CXorf40B	chromosome X open reading frame 40B [Source:HGNC Symbol;Acc:17402]	X	protein_coding	0.29063	5.01324	1.95271	0.162295	0.305077	NM_001013845	file3
ENSG00000048707	VPS13D	vacuolar protein sorting 13 homolog D (S. cerevisiae) [Source:HGNC Symbol;Acc:23595]	1	protein_coding	0.0398438	5.78709	0.0373436	0.846767	0.913562	NM_018156	file3
ENSG00000054118	THRAP3	thyroid hormone receptor associated protein 3 [Source:HGNC Symbol;Acc:22964]	1	protein_coding	-0.159932	7.53145	0.6095	0.434976	0.608267	NM_005119	file3
ENSG00000105618	PRPF31	pre-mRNA processing factor 31 [Source:HGNC Symbol;Acc:15446]	19	protein_coding	-0.305272	7.96148	2.22197	0.13606	0.266691	NM_015629	file3
ENSG00000196437	ZNF569	zinc finger protein 569 [Source:HGNC Symbol;Acc:24737]	19	protein_coding	1.07757	3.1679	24.4357	7.68328e-07	5.49411e-06	NM_152484	file3
ENSG00000179869	ABCA13	ATP-binding cassette, sub-family A (ABC1), member 13 [Source:HGNC Symbol;Acc:14638]	7	protein_coding	3.05988	-1.03399	62.6724	2.4411e-15	3.63842e-14	NM_152701	file3
ENSG00000156218	ADAMTSL3	ADAMTS-like 3 [Source:HGNC Symbol;Acc:14633]	15	protein_coding	-0.0306229	4.12459	0.021179	0.884292	0.935473	NM_207517	file3
ENSG00000118600	TMEM5	transmembrane protein 5 [Source:HGNC Symbol;Acc:13530]	12	protein_coding	0.716281	5.16869	11.8544	0.000575256	0.00255252	NM_014254	file3
ENSG00000128591	FLNC	filamin C, gamma [Source:HGNC Symbol;Acc:3756]	7	protein_coding	-4.73967	6.01782	364.681	2.69359e-81	3.82259e-79	NM_001127487	file3
ENSG00000115866	DARS	aspartyl-tRNA synthetase [Source:HGNC Symbol;Acc:2678]	2	protein_coding	0.133359	7.18351	0.422593	0.515646	0.678484	NM_001349	file3
ENSG00000121039	RDH10	retinol dehydrogenase 10 (all-trans) [Source:HGNC Symbol;Acc:19975]	8	protein_coding	-1.28515	6.22662	37.6613	8.41588e-10	8.2587e-09	NM_172037	file3
ENSG00000101052	IFT52	intraflagellar transport 52 homolog (Chlamydomonas) [Source:HGNC Symbol;Acc:15901]	20	protein_coding	-0.395694	5.42338	3.65455	0.0559162	0.133664	NM_016004	file2
ENSG00000196189	SEMA4A	sema domain, immunoglobulin domain (Ig), transmembrane domain (TM) and short cytoplasmic domain, (semaphorin) 4A [Source:HGNC Symbol;Acc:10729]	1	protein_coding	-3.00078	3.55254	163.959	1.5439e-37	6.16224e-36	NM_001193300	file3
ENSG00000066827	ZFAT	zinc finger and AT hook domain containing [Source:HGNC Symbol;Acc:19899]	8	protein_coding	-0.213829	4.18288	1.03197	0.309696	0.485457	NM_020863	file3
ENSG00000111667	USP5	ubiquitin specific peptidase 5 (isopeptidase T) [Source:HGNC Symbol;Acc:12628]	12	protein_coding	-0.361024	7.30967	3.096	0.0784848	0.174945	NM_003481	file2
ENSG00000102024	PLS3	plastin 3 [Source:HGNC Symbol;Acc:9091]	X	protein_coding	-0.530002	8.85676	6.68681	0.0097129	0.0310379	NM_001172335	file3
ENSG00000100614	PPM1A	protein phosphatase, Mg2+/Mn2+ dependent, 1A [Source:HGNC Symbol;Acc:9275]	14	protein_coding	-0.358373	5.91212	3.02219	0.0821325	0.180986	NM_177951	file3
ENSG00000115306	SPTBN1	spectrin, beta, non-erythrocytic 1 [Source:HGNC Symbol;Acc:11275]	2	protein_coding	-0.238981	8.2217	1.36309	0.243003	0.410127	NM_178313	file3
ENSG00000165323	FAT3	FAT atypical cadherin 3 [Source:HGNC Symbol;Acc:23112]	11	protein_coding	-8.77388	2.88743	494.526	1.47607e-109	5.21461e-107	NM_001008781	file3
ENSG00000076826	CAMSAP3	calmodulin regulated spectrin-associated protein family, member 3 [Source:HGNC Symbol;Acc:29307]	19	protein_coding	-3.55695	4.75753	224.356	1.01441e-50	6.73731e-49	NM_020902	file3
ENSG00000135828	RNASEL	ribonuclease L (2',5'-oligoisoadenylate synthetase-dependent) [Source:HGNC Symbol;Acc:10050]	1	protein_coding	2.30236	2.53999	80.3344	3.16116e-19	5.91746e-18	NM_021133	file3
