## Supplemental table 6 for "Platinum resistance induces diverse evolutionary trajectories in high grade serous ovarian cancer"

### Sheet: Carbo_Cis_unique_DE
Supplemental Table 6. List of genes in heatmap clusters.
genes	cluster
AIM1L	cluster1
SMPDL3B	cluster1
SGIP1	cluster1
ADAMTS1	cluster1
ADAMTS5	cluster1
IRS2	cluster1
CAMSAP3	cluster1
FRAS1	cluster1
2001-03-01	cluster1
CHMP4C	cluster1
SPINT2	cluster1
CRB3	cluster1
SFN	cluster1
ANO9	cluster1
CNKSR1	cluster1
TMEM184A	cluster1
SUCLA2	cluster1
SYBU	cluster1
SLC35G6	cluster1
PKP3	cluster1
DENND2D	cluster1
LCP1	cluster1
ESRP2	cluster1
KRT19	cluster1
ARHGEF35	cluster1
PTAFR	cluster1
FAM83H	cluster1
KLF5	cluster1
FBN2	cluster1
EPS8L2	cluster1
KRT7	cluster1
CLDN4	cluster1
KLHL30	cluster1
CDS1	cluster1
CDH1	cluster1
PRSS8	cluster1
KRT8	cluster1
HPSE	cluster1
DOK7	cluster1
LAD1	cluster1
TNS4	cluster1
TC2N	cluster1
TNNC1	cluster1
GALNT3	cluster1
SH2D3A	cluster1
LPAR2	cluster1
HOOK2	cluster1
TMPRSS4	cluster1
C6orf132	cluster1
TEAD3	cluster1
CAPN13	cluster1
KRT17	cluster1
COL1A2	cluster2
PROM1	cluster2
PALM3	cluster2
RNF180	cluster2
FLRT2	cluster2
PLD5	cluster2
HEPHL1	cluster2
MACC1	cluster2
LRRN1	cluster2
ADAMTS12	cluster2
ARHGEF19	cluster2
VGLL1	cluster2
HS6ST2	cluster2
STXBP6	cluster2
SCEL	cluster2
ALDH3B2	cluster2
THRB	cluster2
SLC44A2	cluster2
RAB25	cluster2
SFTA2	cluster2
CNGB1	cluster2
SORCS2	cluster2
CNTNAP2	cluster2
TAGLN	cluster2
SHISA2	cluster3
ARMCX2	cluster3
HEY2	cluster3
MFAP2	cluster3
ZNF501	cluster3
ADRA2A	cluster3
GPR27	cluster3
PARVG	cluster3
PCDHB5	cluster3
AC244517.1	cluster3
MAGEA6	cluster3
METTL7A	cluster4
ANGPTL1	cluster4
HOXA11	cluster4
GATA4	cluster4
AADAC	cluster4
HOXD8	cluster4
KCND2	cluster4
SPATA18	cluster4
TNIK	cluster4
ZNF385D	cluster4
PKHD1	cluster4
FOXR2	cluster4
PAK3	cluster4
AR	cluster4
MRAP2	cluster4
ALDH6A1	cluster4
SLC8A3	cluster4
RBM20	cluster4
TSPAN7	cluster4
NR1H4	cluster4
TIE1	cluster4
FBXO2	cluster5
HSH2D	cluster5
CALHM2	cluster5
EVPL	cluster5
PRDM5	cluster5
SEC14L4	cluster5
KIAA1324L	cluster5
ROBO1	cluster5
CALB1	cluster5
DLC1	cluster5
PITX2	cluster6
SESN3	cluster6
SCN3A	cluster6
TWIST1	cluster6
EN2	cluster6
KCNMB4	cluster6
TDGF1	cluster6
HLF	cluster6
MAPK12	cluster6
ROBO3	cluster6
SYTL4	cluster6
CDO1	cluster6
TRPV2	cluster6
CD7	cluster7
KCNJ8	cluster7
FAM155B	cluster7
SLC9A9	cluster7
